# Highly divergent and diverse viral community infecting sylvatic mosquitoes from Northeast Brazil

**DOI:** 10.1101/2023.06.27.546706

**Authors:** Alexandre Freitas da Silva, Laís Ceschini Machado, Luisa Maria Inácio da Silva, Filipe Zimmer Dezordi, Gabriel Luz Wallau

## Abstract

Mosquitoes can transmit several pathogenic viruses to humans, but their natural viral community is also composed of a myriad of other viruses such as insect-specific viruses (ISV) and those that infect symbiotic microorganisms. Besides a growing number of studies investigating the mosquito virome the majority are focused on few urban species and relatively little is known about the virome of sylvatic mosquitoes particularly in high biodiverse brazilian biomes. Here, we characterized the RNA virome of 10 sylvatic mosquitos species from Atlantic forest remains at a sylvatic-urban interface in Northeast Brazil employing a metatranscriptomic approach. A total of 16 viral families were detected. The phylogenetic reconstructions of 14 viral families revealed that the majority of the sequences are putative ISVs. The phylogenetic positioning and, in most cases, the association with a high RdRp amino acid divergence from other known viruses suggests that the viruses characterized here represent at least 34 new viral species. Therefore, the sylvatic mosquitoes viral community is majorly composed of highly divergent viruses highlighting the limited knowledge we still have about the natural virome of mosquitoes in general. Moreover, we found that none of the viruses recovered were shared between the species investigated. These findings will help to understand the interactions and coevolution between mosquitoes and viruses in nature.

**Importance:** Mosquitoes are medically important insects as they transmit pathogenic viruses to humans and animals during blood feeding. However, their natural microbiota is also composed of a diverse set of viruses that cause no harm to the insect and other hosts, such as ISVs. In this study, we characterized the RNA virome of sylvatic mosquitoes from Northeast Brazil using unbiased metatranscriptomic sequencing and in depth bioinformatics approaches. Our analysis revealed that these mosquitoes species harbor a diverse set of highly divergent viruses and the majority comprises new viral species. Our findings revealed many new virus lineages characterized for the first time broadening our understanding about the natural interaction between mosquitoes and viruses. Lastly, it also provided several complete genomes that warrants further assessment for mosquito and vertebrate host pathogenicity and their potential interference with pathogenic arboviruses.
