## Supplementary File 1 for "Highly divergent and diverse viral community infecting sylvatic mosquitoes from Northeast Brazil"

Virus_Family	Contig_name	Contig_length	AA_length	AA_id	Virus_name_in_phylogeny	Approach	Mosquito_species	Molecule_type	Coverage_viralcomplete	Annotation_viralcomplete	access_reference_viralcomplete	reference_length_viralcomplete	NR_match	DIAMOND(NR)_sseqid	DIAMOND(NR)_pident	DIAMOND(NR)_length	DIAMOND(NR)_mismatch	DIAMOND(NR)_gapopen	DIAMOND(NR)_qstart	DIAMOND(NR)_qend	DIAMOND(NR)_sstart	DIAMOND(NR)_send	DIAMOND(NR)_evalue	DIAMOND(NR)_bitscore	DIAMOND(NR)_qcovhsp	DIAMOND(NR)_staxids	DIAMOND(NR)_sscinames	DIAMOND(NR)_sskingdoms	DIAMOND(NR)_skkingdoms	DIAMOND(NR)_sphylums	DIAMOND(NR)_stitle	protein_information	Virus_Order	Virus_Genus	Virus_species	Host_name	taxids_host	Host_Phylum	Host_Class	Host_Order	Host_Family	Host_Genus	Read_Count	Reads_per_base	Mean	RPKM
Iflaviridae	P5_metaspades_NODE_6655_length_602_cov_1.089580	602	200	P5_metaspades_NODE_6655_length_602_cov_1.089580_1	Limatus durhamii Iflaviridae virus 1	DIAMOND-NEORDRP/RVMT/RDRP-SCAN	Li. durhamii	ssRNA(+)	5.9%	Partial	NC_027713.1	10119	Hit	BBN21000.1	58	200	84	0	1	200	2284	2483	5.78e-73	251	100	2605630	Tesano Aedes virus	Viruses	0	0	BBN21000.1 hypothetical protein [Tesano Aedes virus]	hypothetical protein	NA	NA	NA	Aedes aegypti	7159	Arthropoda	Insecta	Diptera	Culicidae	Aedes	33	0.054817274	4.5840707	1133408
Solemoviridae	P8_rnaspades_NODE_7515_length_753_cov_1.965084_g6012_i0	753	250	P8_rnaspades_NODE_7515_length_753_cov_1.965084_g6012_i0_1	Mansonia wilsoni Solemoviridae virus 1	DIAMOND-NEORDRP/RVMT/RDRP-SCAN	Ma. wilsoni	ssRNA(+)	13.2%	Partial	NC_029993.1	5726	Hit	QFP92661.1	41	249	137	4	3	250	102	341	4.12e-53	192	99.2	909827	Pepper vein yellows virus	Viruses	Orthornavirae	Pisuviricota	QFP92661.1 P2 Rd-Rp [Pepper vein yellows virus]	P2 Rd-Rp	Sobelivirales	Polerovirus	NA	Capsicum annuum	4072	Streptophyta	Magnoliopsida	Solanales	Solanaceae	Capsicum	42	0.055776894	4.7446103	625.7013
Unclassified	P1_metaspades_NODE_6138_length_648_cov_1.625632	648	77	P1_metaspades_NODE_6138_length_648_cov_1.625632_1		HMM-RVDB-prot-HMM	Cq. albicosta	NA	NA	NA	NA	NA	No hit	NA	NA	NA	NA	NA	NA	NA	NA	NA	NA	NA	NA	NA	NA	NA	NA	NA	NA	NA	NA	NA	NA	NA	NA	NA	NA	NA	NA	NA	58	0.08950617	6.9759035	4173365
Aliusviridae	P2_rnaspades_NODE_1069_length_2147_cov_4.633175_g824_i0	2147	126	P2_rnaspades_NODE_1069_length_2147_cov_4.633175_g824_i0_3	Coquillettidia venezuelensis Aliusviridae virus 1	DIAMOND-txid10239	Cq. venezuelensis	ssRNA(-)	15.6%	Partial	NC_031214.1	13732	Hit	YP_010798469.1	56.3	119	52	0	2	120	107	225	9.62e-36	141	94.4	2689325	Atrato Chu-like virus 5	Viruses	Orthornavirae	Negarnaviricota	YP_010798469.1 reverse transcriptase [Atrato Chu-like virus 5]	reverse transcriptase	Jingchuvirales	Obscuruvirus	Obscuruvirus quintum	Psorophora albipes	869069	Arthropoda	Insecta	Diptera	Culicidae	Psorophora	319	0.14857942	11.367552	20322.72
Aliusviridae	P2_rnaspades_NODE_1069_length_2147_cov_4.633175_g824_i0	2147	119	P2_rnaspades_NODE_1069_length_2147_cov_4.633175_g824_i0_2	Coquillettidia venezuelensis Aliusviridae virus 1	DIAMOND-txid10239	Cq. venezuelensis	ssRNA(-)	15.6%	Partial	NC_031214.1	13732	Hit	YP_010798469.1	64.8	108	38	0	11	118	268	375	1.59e-41	157	90.8	2689325	Atrato Chu-like virus 5	Viruses	Orthornavirae	Negarnaviricota	YP_010798469.1 reverse transcriptase [Atrato Chu-like virus 5]	reverse transcriptase	Jingchuvirales	Obscuruvirus	Obscuruvirus quintum	Psorophora albipes	869069	Arthropoda	Insecta	Diptera	Culicidae	Psorophora	319	0.14857942	11.367552	20322.72
Aliusviridae	P2_rnaspades_NODE_1069_length_2147_cov_4.633175_g824_i0	2147	112	P2_rnaspades_NODE_1069_length_2147_cov_4.633175_g824_i0_4		DIAMOND-txid10239	Cq. venezuelensis	ssRNA(-)	15.6%	Partial	NC_031214.1	13732	Hit	YP_010798469.1	70.4	98	29	0	14	111	1	98	2.34e-39	150	87.5	2689325	Atrato Chu-like virus 5	Viruses	Orthornavirae	Negarnaviricota	YP_010798469.1 reverse transcriptase [Atrato Chu-like virus 5]	reverse transcriptase	Jingchuvirales	Obscuruvirus	Obscuruvirus quintum	Psorophora albipes	869069	Arthropoda	Insecta	Diptera	Culicidae	Psorophora	319	0.14857942	11.367552	20322.72
Chrysoviridae	P2_metaspades_NODE_134_length_3551_cov_6.508867	3551	1124	P2_metaspades_NODE_134_length_3551_cov_6.508867_1	Coquillettidia venezuelensis Chrysoviridae virus 1	DIAMOND-txid10239	Cq. venezuelensis	dsRNA	57.1%	Partial	NC_017990.1	6215	Hit	QRW42852.1	86.3	1120	153	0	4	1123	1	1120	0	2032	99.6	2800922	Keturi virus	Viruses	0	0	QRW42852.1 MAG: RNA-dependent RNA polymerase [Keturi virus]	RNA-dependent RNA polymerase	NA	NA	NA	Culex erythrothorax	42428	Arthropoda	Insecta	Diptera	Culicidae	Culex	1299	0.36581245	27.028814	50035895
Chrysoviridae	P4_rnaspades_NODE_121_length_3726_cov_29.260504_g64_i0	3726	1123	P4_rnaspades_NODE_121_length_3726_cov_29.260504_g64_i0_1	Psorophora ferox Chrysoviridae virus 1	DIAMOND-txid10239	Ps. ferox	dsRNA	60.0%	Partial	NC_017990.1	6215	Hit	UUV42200.1	69	1122	345	2	1	1122	1	1119	0	1648	99.9	2970726	Lestijarvi alphachrysovirus	Viruses	Orthornavirae	Duplornaviricota	UUV42200.1 MAG: putative RNA dependent RNA polymerase [Lestijarvi alphachrysovirus]	putative RNA dependent RNA polymerase	Ghabrivirales	Alphachrysovirus	NA	Ochlerotatus communis	329099	Arthropoda	Insecta	Diptera	Culicidae	Ochlerotatus	3173	0.8515835	64.68596	268384.3
Dicistroviridae	P8_metaspades_NODE_5359_length_698_cov_0.958009	698	232	P8_metaspades_NODE_5359_length_698_cov_0.958009_1		DIAMOND-txid10239	Ma. wilsoni	ssRNA(+)	6.8%	Partial	NC_033722.1	10232	Hit	WAX26104.1	97.8	232	5	0	1	232	191	422	1.15e-145	441	100	3003998	Army ant associated dicistrovirus 5	Viruses	Orthornavirae	Pisuviricota	WAX26104.1 MAG: RNA-dependent RNA polymerase, partial [Army ant associated dicistrovirus 5]	RNA-dependent RNA polymerase	Picornavirales	NA	NA	Dorylus sp.	2995614	Arthropoda	Insecta	Hymenoptera	Formicidae	Dorylus	40	0.05730659	4.5857663	642.8614
Endornaviridae	P5_TRINITY_DN303_c0_g1_i2	2811	64	P5_TRINITY_DN303_c0_g1_i2_4		DIAMOND-txid10239	Li. durhamii	dsRNA	13.4%	Partial	NC_031461.1	21004	Hit	QYF50078.1	42.1	57	33	0	6	62	300	356	7.67e-07	55.8	89.1	2824201	Sichuan sediment alphaendornavirus 10	Viruses	Orthornavirae	Kitrinoviricota	QYF50078.1 MAG: polyprotein, partial [Sichuan sediment alphaendornavirus 10]	polyprotein	Martellivirales	Alphaendornavirus	NA	NA	NA	NA	NA	NA	NA	NA	1121	0.39879048	30.757986	8245435
Endornaviridae	P5_TRINITY_DN156_c0_g2_i1	4063	62	P5_TRINITY_DN156_c0_g2_i1_3		DIAMOND-txid10239	Li. durhamii	dsRNA	NA	NA	NA	NA	Hit	QPO25405.1	46.9	49	25	1	5	52	1651	1699	0.00028	48.5	77.4	2791008	Hydrocotyle umbellata endornavirus	Viruses	Orthornavirae	Kitrinoviricota	QPO25405.1 polyprotein [Hydrocotyle umbellata endornavirus]	polyprotein	Martellivirales	NA	NA	Hydrocotyle umbellata	1475409	Streptophyta	Magnoliopsida	Apiales	Araliaceae	Hydrocotyle	1419	0.34924933	26.703041	7221117
Endornaviridae	P5_TRINITY_DN303_c0_g1_i2	2811	62	P5_TRINITY_DN303_c0_g1_i2_3		DIAMOND-txid10239	Li. durhamii	dsRNA	13.4%	Partial	NC_031461.1	21004	Hit	QYF50058.1	61.7	60	23	0	1	60	125	184	2.1e-15	79.3	96.8	2824264	Hainan alphaendornavirus 2	Viruses	Orthornavirae	Kitrinoviricota	QYF50058.1 MAG: polyprotein, partial [Hainan alphaendornavirus 2]	polyprotein	Martellivirales	Alphaendornavirus	NA	NA	NA	NA	NA	NA	NA	NA	1121	0.39879048	30.757986	8245435
Flaviviridae	P8_rnaspades_NODE_1085_length_2250_cov_16.743787_g474_i2	2250	223	P8_rnaspades_NODE_1085_length_2250_cov_16.743787_g474_i2_2	Mansonia wilsoni Flaviviridae virus 2	DIAMOND-txid10239	Ma. wilsoni	ssRNA(+)	20.1%	Partial	NC_028232.1	11214	Hit	BCI56826.1	62.7	225	78	2	1	221	2039	2261	3.2e-87	293	99.1	2751816	Mansonia flavivirus	Viruses	Orthornavirae	Kitrinoviricota	BCI56826.1 polyprotein [Mansonia flavivirus]	polyprotein	Amarillovirales	Flavivirus	NA	Mansonia sp.	NA	NA	NA	NA	NA	NA	245	0.10888889	8.04619	1221508
Flaviviridae	P8_TRINITY_DN177_c0_g1_i2	3089	139	P8_TRINITY_DN177_c0_g1_i2_1	Mansonia wilsoni Flaviviridae virus 1	DIAMOND-txid10239	Ma. wilsoni	ssRNA(+)	28.4%	Partial	NC_030290.1	10864	Hit	BCI56826.1	79	119	25	0	1	119	2039	2157	1.73e-59	209	85.6	2751816	Mansonia flavivirus	Viruses	Orthornavirae	Kitrinoviricota	BCI56826.1 polyprotein [Mansonia flavivirus]	polyprotein	Amarillovirales	Flavivirus	NA	Mansonia sp.	NA	NA	NA	NA	NA	NA	793	0.25671738	19.531134	2879838
Flaviviridae	P8_TRINITY_DN177_c0_g1_i22	3967	139	P8_TRINITY_DN177_c0_g1_i22_1		DIAMOND-txid10239	Ma. wilsoni	ssRNA(+)	36.5%	Partial	NC_030290.1	10864	Hit	BCI56826.1	79	119	25	0	1	119	2039	2157	1.73e-59	209	85.6	2751816	Mansonia flavivirus	Viruses	Orthornavirae	Kitrinoviricota	BCI56826.1 polyprotein [Mansonia flavivirus]	polyprotein	Amarillovirales	Flavivirus	NA	Mansonia sp.	NA	NA	NA	NA	NA	NA	916	0.23090497	17.31674	2590.2761
Flaviviridae	P8_rnaspades_NODE_623_length_2832_cov_12.841503_g474_i0	2832	223	P8_rnaspades_NODE_623_length_2832_cov_12.841503_g474_i0_1		DIAMOND-txid10239	Ma. wilsoni	ssRNA(+)	25.3%	Partial	NC_028232.1	11214	Hit	BCI56826.1	62.7	225	78	2	1	221	2039	2261	3.2e-87	293	99.1	2751816	Mansonia flavivirus	Viruses	Orthornavirae	Kitrinoviricota	BCI56826.1 polyprotein [Mansonia flavivirus]	polyprotein	Amarillovirales	Flavivirus	NA	Mansonia sp.	NA	NA	NA	NA	NA	NA	240	0.084745765	6.4832215	950.6722
Flaviviridae	P8_TRINITY_DN177_c0_g1_i17	4495	139	P8_TRINITY_DN177_c0_g1_i17_1		DIAMOND-txid10239	Ma. wilsoni	ssRNA(+)	41.4%	Partial	NC_030290.1	10864	Hit	BCI56826.1	79	119	25	0	1	119	2039	2157	1.73e-59	209	85.6	2751816	Mansonia flavivirus	Viruses	Orthornavirae	Kitrinoviricota	BCI56826.1 polyprotein [Mansonia flavivirus]	polyprotein	Amarillovirales	Flavivirus	NA	Mansonia sp.	NA	NA	NA	NA	NA	NA	1087	0.24182425	17.910702	2712.7678
Flaviviridae	P8_TRINITY_DN177_c0_g1_i26	2036	123	P8_TRINITY_DN177_c0_g1_i26_1		DIAMOND-txid10239	Ma. wilsoni	ssRNA(+)	18.7%	Partial	NC_027817.1	10893	Hit	BCI56826.1	67.5	120	37	1	1	120	2096	2213	4.13e-47	173	97.6	2751816	Mansonia flavivirus	Viruses	Orthornavirae	Kitrinoviricota	BCI56826.1 polyprotein [Mansonia flavivirus]	polyprotein	Amarillovirales	Flavivirus	NA	Mansonia sp.	NA	NA	NA	NA	NA	NA	175	0.08595285	6.709438	964.2131
Flaviviridae	P5_rnaspades_NODE_1422_length_1956_cov_9.922355_g1098_i0	1956	129	P5_rnaspades_NODE_1422_length_1956_cov_9.922355_g1098_i0_1	Limatus durhamii Flaviviridae virus 1	DIAMOND-txid10239	Li. durhamii	ssRNA(+)	18.0%	Partial	NC_030290.1	10864	Hit	AZB73874.1	69.5	128	39	0	2	129	879	1006	5.68e-57	202	99.2	2491660	Sabethes flavivirus	Viruses	Orthornavirae	Kitrinoviricota	AZB73874.1 polyprotein precursor [Sabethes flavivirus]	polyprotein precursor	Amarillovirales	NA	NA	Sabethes belisarioi	464956	Arthropoda	Insecta	Diptera	Culicidae	Sabethes	606	0.30981594	24.207087	6405788
Narnaviridae	P5_metaspades_NODE_6576_length_607_cov_1.568841	607	90	P5_metaspades_NODE_6576_length_607_cov_1.568841_1		DIAMOND-txid10239	Li. durhamii	ssRNA(+)	NA	NA	NA	NA	Hit	UJQ92762.1	37.3	83	52	0	1	83	20	102	1.93e-05	53.1	92.2	2583949	Narnaviridae sp.	Viruses	Orthornavirae	Lenarviricota	UJQ92762.1 MAG: putative RNA-dependent RNA polymerase, partial [Narnaviridae sp.]	putative RNA-dependent RNA polymerase	Wolframvirales	NA	NA	NA	NA	NA	NA	NA	NA	NA	51	0.08401977	7.3041577	1737.2019
Narnaviridae	P10_TRINITY_DN33_c0_g1_i7	2031	614	P10_TRINITY_DN33_c0_g1_i7_1	Mansonia titillans Narnaviridae virus 1	DIAMOND-txid10239	Ma. titillans	ssRNA(+)	72.9%	Partial	NC_032448.1	2785	Hit	UUG74035.1	65.2	583	195	4	31	613	32	606	8.95e-273	769	95	1922927	Hubei mosquito virus 3	Viruses	0	0	UUG74035.1 MAG: RNA-dependent RNA polymerase, partial [Hubei mosquito virus 3]	RNA-dependent RNA polymerase	NA	NA	NA	Culex pipiens	7175	Arthropoda	Insecta	Diptera	Culicidae	Culex	420884	207.22993	15873.28	276827.03
Orthomyxoviridae	P8_metaspades_NODE_553_length_2212_cov_32.333797	2212	723	P8_metaspades_NODE_553_length_2212_cov_32.333797_1	Mansonia wilsoni Orthomyxoviridae virus 2	DIAMOND-txid10239	Ma. wilsoni	ssRNA(-)	112.2%	Full-length	NC_034254.1	1972	Hit	QRW42564.1	49.9	707	346	6	18	721	7	708	1.64e-227	662	97.4	2800905	Astopletus virus	Viruses	0	0	QRW42564.1 MAG: polymerase PA [Astopletus virus]	polymerase PA	NA	NA	NA	Culex tarsalis	7177	Arthropoda	Insecta	Diptera	Culicidae	Culex	4556	2.0596745	154.81523	23105285
Orthomyxoviridae	P8_metaspades_NODE_460_length_2422_cov_37.719899	2422	789	P8_metaspades_NODE_460_length_2422_cov_37.719899_1	Mansonia wilsoni Orthomyxoviridae virus 1	DIAMOND-txid10239	Ma. wilsoni	ssRNA(-)	99.8%	Full-length	NC_025795.1	2427	Hit	QRW42567.1	43.5	794	435	8	1	788	1	786	3.41e-221	652	99.9	2800905	Astopletus virus	Viruses	0	0	QRW42567.1 MAG: polymerase PB2 [Astopletus virus]	polymerase PB2	NA	NA	NA	Culex tarsalis	7177	Arthropoda	Insecta	Diptera	Culicidae	Culex	5563	2.2968621	170.57791	25766.04
Partitiviridae	P10_metaspades_NODE_1022_length_1758_cov_612.968878	1758	573	P10_metaspades_NODE_1022_length_1758_cov_612.968878_1	Mansonia titillans Partitiviridae virus 1	DIAMOND-txid10239	Ma. titillans	dsRNA	111.5%	Full-length	NC_017989.1	1577	Hit	UUV42355.1	73.7	562	148	0	11	572	1	562	2.06000000092361e-315	874	98.1	2970631	Hattula partiti-like virus	Viruses	Orthornavirae	Pisuviricota	UUV42355.1 MAG: putative RNA dependent RNA polymerase [Hattula partiti-like virus]	putative RNA dependent RNA polymerase	Durnavirales	NA	NA	Ochlerotatus communis	329099	Arthropoda	Insecta	Diptera	Culicidae	Ochlerotatus	60297	34.298634	2692.1929	45817.65
Phasmaviridae	P9_metaspades_NODE_2613_length_1168_cov_1.322552	1168	388	P9_metaspades_NODE_2613_length_1168_cov_1.322552_1	Coquillettidia hermanoi Phasmaviridae virus 1	DIAMOND-txid10239	Cq. hermanoi	ssRNA(-)	17.0%	Partial	NC_018461.1	6861	Hit	UYE93866.1	60.7	387	148	3	2	386	18	402	4.92e-167	487	99.2	2980597	Hameenlinna orthophasmavirus 1	Viruses	Orthornavirae	Negarnaviricota	UYE93866.1 MAG: RNA-dependent RNA polymerase, partial [Hameenlinna orthophasmavirus 1]	RNA-dependent RNA polymerase	Bunyavirales	Orthophasmavirus	NA	Ochlerotatus communis	329099	Arthropoda	Insecta	Diptera	Culicidae	Ochlerotatus	99	0.08476027	6.5225935	409469.9
Phasmaviridae	P9_metaspades_NODE_3844_length_946_cov_1.197531	946	315	P9_metaspades_NODE_3844_length_946_cov_1.197531_1	Coquillettidia hermanoi Phasmaviridae virus 2	DIAMOND-txid10239	Cq. hermanoi	ssRNA(-)	14.1%	Partial	NC_034462.1	6697	Hit	UYE93870.1	34.7	320	197	7	1	315	396	708	6.75e-48	182	100	2980593	Kuusamo orthophasmavirus 1	Viruses	Orthornavirae	Negarnaviricota	UYE93870.1 MAG: RNA-dependent RNA polymerase, partial [Kuusamo orthophasmavirus 1]	RNA-dependent RNA polymerase	Bunyavirales	Orthophasmavirus	NA	Ochlerotatus communis	329099	Arthropoda	Insecta	Diptera	Culicidae	Ochlerotatus	75	0.07928118	6.272613	383000.88
Phasmaviridae	P5_metaspades_NODE_19_length_6389_cov_47.745500	6389	2091	P5_metaspades_NODE_19_length_6389_cov_47.745500_1	Limatus durhamii Phasmaviridae virus 1	DIAMOND-txid10239	Li. durhamii	ssRNA(-)	87.2%	Partial	NC_031221.1	7323	Hit	QRW41761.1	64	2089	751	1	1	2088	1	2089	0	2782	99.9	2800927	Miglotas virus	Viruses	Orthornavirae	Negarnaviricota	QRW41761.1 MAG: RNA-dependent RNA polymerase [Miglotas virus]	RNA-dependent RNA polymerase	Bunyavirales	Orthophasmavirus	Orthophasmavirus miglotasense	Culex erythrothorax	42428	Arthropoda	Insecta	Diptera	Culicidae	Culex	17288	2.7059007	201.14377	55947.5
Phenuiviridae	P3_metaspades_NODE_3_length_7756_cov_14.432671	7756	2518	P3_metaspades_NODE_3_length_7756_cov_14.432671_1	Aedes scapularis Phenuiviridae virus 1	DIAMOND-txid10239	Ae. scapularis	ssRNA(-)	121.1%	Full-length	NC_029901.1	6403	Hit	API61884.1	62.3	2555	902	10	4	2516	12	2546	0	3217	99.8	1925501	Salarivirus Mos8CM0	Viruses	0	0	API61884.1 RNA-dependent RNA polymerase, partial [Salarivirus Mos8CM0]	RNA-dependent RNA polymerase	NA	NA	NA	mosquito	18675168878	NA	NA	NA	NA	NA	6399	0.8250387	61.2431	60517.76
Phenuiviridae	P8_metaspades_NODE_16_length_7693_cov_33.994894	7693	2458	P8_metaspades_NODE_16_length_7693_cov_33.994894_1	Mansonia wilsoni Phenuiviridae virus 1	DIAMOND-txid10239	Ma. wilsoni	ssRNA(-)	120.1%	Full-length	NC_029901.1	6403	Hit	YP_010839995.1	63.7	2415	858	9	57	2457	2	2411	0	3075	97.7	2689367	Narangue virus	Viruses	Orthornavirae	Negarnaviricota	YP_010839995.1 RdRp [Narangue virus]	RdRp	Bunyavirales	Mobuvirus	Mobuvirus narangueense	Mansonia titillans	869066	Arthropoda	Insecta	Diptera	Culicidae	Mansonia	16266	2.1143897	156.1042	23719076
Rhabdoviridae	P1_rnaspades_NODE_8_length_11744_cov_44.933032_g6_i0	11744	2172	P1_rnaspades_NODE_8_length_11744_cov_44.933032_g6_i0_5	Coquillettidia albicosta Rhabdoviridae virus 1	DIAMOND-txid10239	Cq. albicosta	ssRNA(-)	96.6%	Full-length	NC_028234.1	12162	Hit	UUG74170.1	48	2132	1074	9	49	2164	14	2126	0	2033	97.4	1803034	Merida virus	Viruses	Orthornavirae	Negarnaviricota	UUG74170.1 MAG: RNA-dependent RNA polymerase [Merida virus]	RNA-dependent RNA polymerase	Mononegavirales	Merhavirus	Merhavirus merida	Culex pipiens	7175	Arthropoda	Insecta	Diptera	Culicidae	Culex	15577	1.3263794	96.92341	61844.52
Rhabdoviridae	P10_TRINITY_DN20075_c0_g1_i1	2307	472	P10_TRINITY_DN20075_c0_g1_i1_2		DIAMOND-txid10239	Ma. titillans	ssRNA(-)	19.2%	Partial	NC_028230.1	12020	Hit	QRW41859.1	41.1	475	272	6	2	470	1661	2133	3.63e-97	333	99.4	1803034	Merida virus	Viruses	Orthornavirae	Negarnaviricota	QRW41859.1 MAG: RNA-dependent RNA polymerase [Merida virus]	RNA-dependent RNA polymerase	Mononegavirales	Merhavirus	Merhavirus merida	Culex tarsalis	7177	Arthropoda	Insecta	Diptera	Culicidae	Culex	671	0.29085392	22.52712	388.53568
Rhabdoviridae	P10_metaspades_NODE_7_length_11286_cov_10.365239	11286	2125	P10_metaspades_NODE_7_length_11286_cov_10.365239_1	Mansonia titillans Rhabdoviridae virus 1	DIAMOND-txid10239	Ma. titillans	ssRNA(-)	93.9%	Full-length	NC_028230.1	12020	Hit	YP_009551692.1	48.5	2094	1067	8	37	2123	44	2133	0	2004	98.2	1969830	Merida-like virus KE-2017a	Viruses	Orthornavirae	Negarnaviricota	YP_009551692.1 RNA-dependent RNA polymerase [Merida-like virus KE-2017a]	RNA-dependent RNA polymerase	Mononegavirales	NA	NA	Culex pipiens	7175	Arthropoda	Insecta	Diptera	Culicidae	Culex	6093	0.5398724	39.85174	721.18567
Rhabdoviridae	P3_metaspades_NODE_1_length_11797_cov_10.565577	11797	2089	P3_metaspades_NODE_1_length_11797_cov_10.565577_5	Aedes scapularis Rhabdoviridae virus 1	DIAMOND-txid10239	Ae. scapularis	ssRNA(-)	99.7%	Full-length	NC_032971.1	11834	Hit	DAZ85658.1	52.4	2039	954	7	2	2033	3	2031	0	2110	97.3	2892542	San Gabriel mononegavirus	Viruses	Orthornavirae	Negarnaviricota	DAZ85658.1 TPA_asm: large polymerase protein [San Gabriel mononegavirus]	large polymerase protein	Mononegavirales	NA	NA	Aedes albopictus	7160	Arthropoda	Insecta	Diptera	Culicidae	Aedes	7234	0.61320674	44.97304	44979586
Rhabdoviridae	P7_metaspades_NODE_1_length_11884_cov_45.973878	11884	2060	P7_metaspades_NODE_1_length_11884_cov_45.973878_1	Aedes albopictus Rhabdoviridae virus 1	DIAMOND-txid10239	Ae. albopictus	ssRNA(-)	100.1%	Full-length	NC_025395.1	11876	Hit	YP_009094394.1	98.4	2059	32	0	1	2059	1	2059	0	4118	100	1479613	Puerto Almendras virus	Viruses	Orthornavirae	Negarnaviricota	YP_009094394.1 L protein [Puerto Almendras virus]	L protein	Mononegavirales	Almendravirus	Almendravirus almendras	Ochlerotatus fulvus	1285602	Arthropoda	Insecta	Diptera	Culicidae	Ochlerotatus	31031	2.611158	192.28711	53281.32
Rhabdoviridae	P10_TRINITY_DN20075_c0_g1_i1	2307	201	P10_TRINITY_DN20075_c0_g1_i1_1		DIAMOND-txid10239	Ma. titillans	ssRNA(-)	19.2%	Partial	NC_028230.1	12020	Hit	YP_009552115.1	36	161	95	6	45	199	1975	2133	7.03e-13	79	77.1	1803034	Merida virus	Viruses	Orthornavirae	Negarnaviricota	YP_009552115.1 RNA-dependent RNA polymerase [Merida virus]	RNA-dependent RNA polymerase	Mononegavirales	Merhavirus	Merhavirus merida	Culex quinquefasciatus	7176	Arthropoda	Insecta	Diptera	Culicidae	Culex	671	0.29085392	22.52712	388.53568
Rhabdoviridae	P7_metaspades_NODE_2_length_10899_cov_29.132423	10899	2065	P7_metaspades_NODE_2_length_10899_cov_29.132423_6	Aedes albopictus Rhabdoviridae virus 2	DIAMOND-txid10239	Ae. albopictus	ssRNA(-)	96.0%	Full-length	NC_034548.1	11355	Hit	YP_010229226.1	55.9	1931	833	10	138	2059	8	1929	0	2194	93.1	1972687	Almendravirus chico	Viruses	Orthornavirae	Negarnaviricota	YP_010229226.1 RNA-dependent RNA polymerase [Almendravirus chico]	RNA-dependent RNA polymerase	Mononegavirales	Almendravirus	NA	unidentified mosquitos	7157	Arthropoda	Insecta	Diptera	NA	NA	17976	1.6493256	121.884544	33654.9
Solemoviridae	P1_rnaspades_NODE_1201_length_2039_cov_7.291708_g536_i1	2039	153	P1_rnaspades_NODE_1201_length_2039_cov_7.291708_g536_i1_1	Coquillettidia albicosta Solemoviridae virus 1	DIAMOND-txid10239	Cq. albicosta	ssRNA(+)	36.2%	Partial	NC_029990.1	5625	Hit	UYL94338.1	79.7	138	28	0	14	151	57	194	2.32e-75	239	90.2	2980571	Enontekio sobemovirus	Viruses	Orthornavirae	Pisuviricota	UYL94338.1 MAG: putative RNA-dependent RNA polymerase, partial [Enontekio sobemovirus]	putative RNA-dependent RNA polymerase	Sobelivirales	Sobemovirus	NA	Ochlerotatus hexodontus	767797	Arthropoda	Insecta	Diptera	Culicidae	Ochlerotatus	468	0.22952427	17.419798	10701.93
Solemoviridae	P6_rnaspades_NODE_225_length_3440_cov_181.736703_g172_i0	3440	359	P6_rnaspades_NODE_225_length_3440_cov_181.736703_g172_i0_2	Coquillettidia chrysonotum Solemoviridae virus 1	DIAMOND-txid10239	Cq. chrysonotum	ssRNA(+)	121.2%	Full-length	NC_033752.1	2838	Hit	QHA33729.1	63.4	352	128	1	1	352	1	351	7.5e-169	485	98.1	2689352	Atrato Sobemo-like virus 6	Viruses	Orthornavirae	Pisuviricota	QHA33729.1 RdRp, partial [Atrato Sobemo-like virus 6]	RdRp	Sobelivirales	NA	NA	Wyeomyia sp.	NA	NA	NA	NA	NA	NA	17860	5.1918607	390.46475	281737.63
Solemoviridae	P10_metaspades_NODE_258_length_3146_cov_121.503073	3146	340	P10_metaspades_NODE_258_length_3146_cov_121.503073_1	Mansonia titillans Solemoviridae virus 1	DIAMOND-txid10239	Ma. titillans	ssRNA(+)	110.9%	Full-length	NC_033752.1	2838	Hit	UYL94342.1	85.3	339	50	0	1	339	103	441	5.79e-227	635	99.7	2980571	Enontekio sobemovirus	Viruses	Orthornavirae	Pisuviricota	UYL94342.1 MAG: putative RNA-dependent RNA polymerase [Enontekio sobemovirus]	putative RNA-dependent RNA polymerase	Sobelivirales	Sobemovirus	NA	Ochlerotatus hexodontus	767797	Arthropoda	Insecta	Diptera	Culicidae	Ochlerotatus	21861	6.948824	517.80707	9282.55
Totiviridae	P2_TRINITY_DN190_c0_g1_i6	5584	778	P2_TRINITY_DN190_c0_g1_i6_2		DIAMOND-txid10239	Cq. venezuelensis	dsRNA	90.0%	Full-length	NC_035674.1	6203	Hit	UUV42506.1	58.6	747	307	2	32	778	89	833	0	906	96	2970632	Hattula totivirus 1	Viruses	Orthornavirae	Duplornaviricota	UUV42506.1 MAG: RNA dependent RNA polymerase [Hattula totivirus 1]	RNA dependent RNA polymerase	Ghabrivirales	Totivirus	NA	Ochlerotatus pullatus	120876	Arthropoda	Insecta	Diptera	Culicidae	Ochlerotatus	585	0.10476361	7.8240705	14329588
Totiviridae	P2_TRINITY_DN190_c0_g1_i4	6174	864	P2_TRINITY_DN190_c0_g1_i4_2	Coquillettidia venezuelensis Totiviridae virus 1	DIAMOND-txid10239	Cq. venezuelensis	dsRNA	99.5%	Full-length	NC_035674.1	6203	Hit	QHA33718.1	56.7	864	371	3	1	863	21	882	0	981	99.9	2689339	Pisingos virus	Viruses	Orthornavirae	Duplornaviricota	QHA33718.1 RdRp [Pisingos virus]	RdRp	Ghabrivirales	NA	NA	Coquillettidia lynchi	2689571	Arthropoda	Insecta	Diptera	Culicidae	Coquillettidia	792	0.12827988	9.397576	17546148
Totiviridae	P1_rnaspades_NODE_210_length_4575_cov_4.864918_g167_i0	4575	677	P1_rnaspades_NODE_210_length_4575_cov_4.864918_g167_i0_1	Coquillettidia albicosta Totiviridae virus 1	DIAMOND-txid10239	Cq. albicosta	dsRNA	73.8%	Partial	NC_035674.1	6203	Hit	UUV42248.1	58.4	680	268	3	11	677	56	733	1.73e-273	784	98.5	2970632	Hattula totivirus 1	Viruses	Orthornavirae	Duplornaviricota	UUV42248.1 MAG: putative RNA dependent RNA polymerase [Hattula totivirus 1]	putative RNA dependent RNA polymerase	Ghabrivirales	Totivirus	NA	Ochlerotatus communis	329099	Arthropoda	Insecta	Diptera	Culicidae	Ochlerotatus	643	0.14054644	10.440678	6553.1987
Totiviridae	P2_metaspades_NODE_19_length_5998_cov_4.705872	5998	864	P2_metaspades_NODE_19_length_5998_cov_4.705872_2		DIAMOND-txid10239	Cq. venezuelensis	dsRNA	96.7%	Full-length	NC_035674.1	6203	Hit	QHA33718.1	56.9	864	369	3	1	863	21	882	0	989	99.9	2689339	Pisingos virus	Viruses	Orthornavirae	Duplornaviricota	QHA33718.1 RdRp [Pisingos virus]	RdRp	Ghabrivirales	NA	NA	Coquillettidia lynchi	2689571	Arthropoda	Insecta	Diptera	Culicidae	Coquillettidia	1197	0.19956653	14.837722	27296746
Totiviridae	P2_metaspades_NODE_398_length_2408_cov_2.859329	2408	802	P2_metaspades_NODE_398_length_2408_cov_2.859329_1	Coquillettidia venezuelensis Totiviridae virus 2	DIAMOND-txid10239	Cq. venezuelensis	dsRNA	42.2%	Partial	NC_027212.1	5704	Hit	QHA33718.1	59.5	613	246	2	191	802	17	628	3.31e-244	714	76.3	2689339	Pisingos virus	Viruses	Orthornavirae	Duplornaviricota	QHA33718.1 RdRp [Pisingos virus]	RdRp	Ghabrivirales	NA	NA	Coquillettidia lynchi	2689571	Arthropoda	Insecta	Diptera	Culicidae	Coquillettidia	220	0.091362126	6.9056687	12496528
Totiviridae	P2_TRINITY_DN190_c0_g1_i1	6174	864	P2_TRINITY_DN190_c0_g1_i1_2		DIAMOND-txid10239	Cq. venezuelensis	dsRNA	99.5%	Full-length	NC_035674.1	6203	Hit	UUV42506.1	56.4	865	372	4	1	863	11	872	0	988	99.9	2970632	Hattula totivirus 1	Viruses	Orthornavirae	Duplornaviricota	UUV42506.1 MAG: RNA dependent RNA polymerase [Hattula totivirus 1]	RNA dependent RNA polymerase	Ghabrivirales	Totivirus	NA	Ochlerotatus pullatus	120876	Arthropoda	Insecta	Diptera	Culicidae	Ochlerotatus	848	0.13735017	10.053951	18786783
Totiviridae	P2_rnaspades_NODE_608_length_2874_cov_8.642933_g441_i2	2874	863	P2_rnaspades_NODE_608_length_2874_cov_8.642933_g441_i2_1		DIAMOND-txid10239	Cq. venezuelensis	dsRNA	50.4%	Partial	NC_027212.1	5704	Hit	QHA33718.1	57.1	862	367	3	2	862	23	882	0	984	99.8	2689339	Pisingos virus	Viruses	Orthornavirae	Duplornaviricota	QHA33718.1 RdRp [Pisingos virus]	RdRp	Ghabrivirales	NA	NA	Coquillettidia lynchi	2689571	Arthropoda	Insecta	Diptera	Culicidae	Coquillettidia	190	0.06610995	4.8784876	9042532
Totiviridae	P2_rnaspades_NODE_606_length_2874_cov_11.427564_g441_i0	2874	863	P2_rnaspades_NODE_606_length_2874_cov_11.427564_g441_i0_1		DIAMOND-txid10239	Cq. venezuelensis	dsRNA	50.4%	Partial	NC_027212.1	5704	Hit	UUV42506.1	56.2	863	373	4	2	862	13	872	0	981	99.8	2970632	Hattula totivirus 1	Viruses	Orthornavirae	Duplornaviricota	UUV42506.1 MAG: RNA dependent RNA polymerase [Hattula totivirus 1]	RNA dependent RNA polymerase	Ghabrivirales	Totivirus	NA	Ochlerotatus pullatus	120876	Arthropoda	Insecta	Diptera	Culicidae	Ochlerotatus	394	0.13709116	10.397577	18751357
Totiviridae	P2_TRINITY_DN936_c0_g1_i2	1633	235	P2_TRINITY_DN936_c0_g1_i2_2		DIAMOND-txid10239	Cq. venezuelensis	dsRNA	26.3%	Partial	NC_035674.1	6203	Hit	UUV42246.1	40	240	135	2	1	235	11	246	8.89e-45	171	100	2970632	Hattula totivirus 1	Viruses	Orthornavirae	Duplornaviricota	UUV42246.1 MAG: putative RNA dependent RNA polymerase [Hattula totivirus 1]	putative RNA dependent RNA polymerase	Ghabrivirales	Totivirus	NA	Ochlerotatus intrudens	228921	Arthropoda	Insecta	Diptera	Culicidae	Ochlerotatus	123	0.075321496	5.9332433	10302487
Totiviridae	P2_rnaspades_NODE_625_length_2844_cov_6.760599_g441_i3	2844	853	P2_rnaspades_NODE_625_length_2844_cov_6.760599_g441_i3_1		DIAMOND-txid10239	Cq. venezuelensis	dsRNA	49.9%	Partial	NC_027212.1	5704	Hit	UUV42506.1	56.8	854	364	4	1	852	22	872	0	983	99.9	2970632	Hattula totivirus 1	Viruses	Orthornavirae	Duplornaviricota	UUV42506.1 MAG: RNA dependent RNA polymerase [Hattula totivirus 1]	RNA dependent RNA polymerase	Ghabrivirales	Totivirus	NA	Ochlerotatus pullatus	120876	Arthropoda	Insecta	Diptera	Culicidae	Ochlerotatus	192	0.067510545	5.0864887	9234106
Totiviridae	P2_metaspades_NODE_144_length_3435_cov_4.553550	3435	821	P2_metaspades_NODE_144_length_3435_cov_4.553550_2		DIAMOND-txid10239	Cq. venezuelensis	dsRNA	55.4%	Partial	NC_035674.1	6203	Hit	UUV42506.1	57.7	821	331	4	13	820	55	872	0	969	98.4	2970632	Hattula totivirus 1	Viruses	Orthornavirae	Duplornaviricota	UUV42506.1 MAG: RNA dependent RNA polymerase [Hattula totivirus 1]	RNA dependent RNA polymerase	Ghabrivirales	Totivirus	NA	Ochlerotatus pullatus	120876	Arthropoda	Insecta	Diptera	Culicidae	Ochlerotatus	590	0.17176127	12.768341	23493543
Narnaviridae	P10_rnaspades_NODE_2693_length_1407_cov_11617.879562_g2147_i0	1407	316	P10_rnaspades_NODE_2693_length_1407_cov_11617.879562_g2147_i0_1		DIAMOND-txid10239	Ma. titillans	ssRNA(+)	48.5%	Partial	NC_028476.1	2903	Hit	YP_009337789.1	67.4	316	100	2	1	316	99	411	8.32e-144	427	100	1922927	Hubei mosquito virus 3	Viruses	0	0	YP_009337789.1 RNA-dependent RNA polymerase [Hubei mosquito virus 3]	RNA-dependent RNA polymerase	NA	NA	NA	mosquitoes	NA	NA	NA	NA	NA	NA	236310	167.9531	12851.41	224359.25
Unclassified	P9_rnaspades_NODE_9905_length_687_cov_1.396923_g8316_i0	687	212	P9_rnaspades_NODE_9905_length_687_cov_1.396923_g8316_i0_1	Coquillettidia hermanoi Unclassified virus 1	DIAMOND-txid10239	Cq. hermanoi	NA	10.3%	Partial	NC_034462.1	6697	Hit	UUG74161.1	37.8	193	116	3	19	210	1	190	9.41e-31	130	90.6	2010276	Culex phasma-like virus	Viruses	Orthornavirae	Negarnaviricota	UUG74161.1 MAG: RNA-dependent RNA polymerase, partial [Culex phasma-like virus]	RNA-dependent RNA polymerase	Bunyavirales	Orthophasmavirus	Orthophasmavirus culicis	Culex theileri	561267	Arthropoda	Insecta	Diptera	Culicidae	Culex	33	0.048034936	3.7206705	232052.81
Virgaviridae	P10_TRINITY_DN840_c0_g1_i6	3341	236	P10_TRINITY_DN840_c0_g1_i6_2		DIAMOND-txid10239	Ma. titillans	ssRNA(+)	35.0%	Partial	NC_030294.1	9537	Hit	QHA33762.1	88.7	213	24	0	22	234	172	384	8.58e-127	407	90.3	2689345	Atrato Virga-like virus 6	Viruses	Orthornavirae	Kitrinoviricota	QHA33762.1 polyprotein [Atrato Virga-like virus 6]	polyprotein	Martellivirales	NA	NA	Psorophora funiculus	2689572	Arthropoda	Insecta	Diptera	Culicidae	Psorophora	1183	0.3540856	26.702915	473.0034
Virgaviridae	P5_metaspades_NODE_8_length_8753_cov_55.560704	8753	2646	P5_metaspades_NODE_8_length_8753_cov_55.560704_2	Limatus durhamii Virgaviridae virus 1	DIAMOND-txid10239	Li. durhamii	ssRNA(+)	82.2%	Partial	NC_033158.1	10650	Hit	QHA33738.1	59.3	2747	960	23	13	2645	7	2710	0	3152	99.5	2689341	Atrato Virga-like virus 2	Viruses	Orthornavirae	Kitrinoviricota	QHA33738.1 polyprotein [Atrato Virga-like virus 2]	polyprotein	Martellivirales	NA	NA	Coquillettidia venezuelensis	2488822	Arthropoda	Insecta	Diptera	Culicidae	Coquillettidia	27847	3.1814234	236.23724	65779.45
Virgaviridae	P10_TRINITY_DN840_c0_g1_i6	3341	349	P10_TRINITY_DN840_c0_g1_i6_1	Mansonia titillans Virgaviridae virus 1	DIAMOND-txid10239	Ma. titillans	ssRNA(+)	35.0%	Partial	NC_030294.1	9537	Hit	QHA33782.1	89.9	318	32	0	21	338	287	604	9.73e-190	590	91.1	2689346	Atrato Virga-like virus 7	Viruses	Orthornavirae	Kitrinoviricota	QHA33782.1 polyprotein [Atrato Virga-like virus 7]	polyprotein	Martellivirales	NA	NA	Psorophora albipes	869069	Arthropoda	Insecta	Diptera	Culicidae	Psorophora	1183	0.3540856	26.702915	473.0034
Virgaviridae	P10_TRINITY_DN840_c0_g1_i30	3699	236	P10_TRINITY_DN840_c0_g1_i30_2		DIAMOND-txid10239	Ma. titillans	ssRNA(+)	38.8%	Partial	NC_030294.1	9537	Hit	QHA33762.1	88.7	213	24	0	22	234	172	384	8.58e-127	407	90.3	2689345	Atrato Virga-like virus 6	Viruses	Orthornavirae	Kitrinoviricota	QHA33762.1 polyprotein [Atrato Virga-like virus 6]	polyprotein	Martellivirales	NA	NA	Psorophora funiculus	2689572	Arthropoda	Insecta	Diptera	Culicidae	Psorophora	1171	0.31657204	23.430544	422.89108
Virgaviridae	P1_rnaspades_NODE_6958_length_743_cov_1.879603_g5816_i0	743	140	P1_rnaspades_NODE_6958_length_743_cov_1.879603_g5816_i0_1	Coquillettidia albicosta Virgaviridae virus 1	DIAMOND-txid10239	Cq. albicosta	ssRNA(+)	7.0%	Partial	NC_033158.1	10650	Hit	QHA33738.1	62.9	140	52	0	1	140	1723	1862	4.36e-54	194	100	2689341	Atrato Virga-like virus 2	Viruses	Orthornavirae	Kitrinoviricota	QHA33738.1 polyprotein [Atrato Virga-like virus 2]	polyprotein	Martellivirales	NA	NA	Coquillettidia venezuelensis	2488822	Arthropoda	Insecta	Diptera	Culicidae	Coquillettidia	41	0.055181697	4.0522766	2572933
Virgaviridae	P2_rnaspades_NODE_885_length_2352_cov_3.644492_g676_i0	2352	234	P2_rnaspades_NODE_885_length_2352_cov_3.644492_g676_i0_1	Coquillettidia venezuelensis Virgaviridae virus 1	DIAMOND-txid10239	Cq. venezuelensis	ssRNA(+)	37.0%	Partial	NC_030229.1	6350	Hit	QHA33738.1	87	123	16	0	9	131	1865	1987	5.69e-59	213	52.6	2689341	Atrato Virga-like virus 2	Viruses	Orthornavirae	Kitrinoviricota	QHA33738.1 polyprotein [Atrato Virga-like virus 2]	polyprotein	Martellivirales	NA	NA	Coquillettidia venezuelensis	2488822	Arthropoda	Insecta	Diptera	Culicidae	Coquillettidia	329	0.13988096	10.736603	19132943
Virgaviridae	P8_rnaspades_NODE_17_length_10945_cov_65.895856_g13_i0	10945	2491	P8_rnaspades_NODE_17_length_10945_cov_65.895856_g13_i0_1	Mansonia wilsoni Virgaviridae virus 1	DIAMOND-txid10239	Ma. wilsoni	ssRNA(+)	176.4%	Full-length	NC_033082.1	6206	Hit	QHA33754.1	93.9	2492	150	3	1	2490	1	2491	0	4796	100	2689344	Atrato Virga-like virus 5	Viruses	Orthornavirae	Kitrinoviricota	QHA33754.1 polyprotein [Atrato Virga-like virus 5]	polyprotein	Martellivirales	NA	NA	Mansonia titillans	869066	Arthropoda	Insecta	Diptera	Culicidae	Mansonia	20736	1.8945637	140.33821	21253084
Xinmoviridae	P1_rnaspades_NODE_1080_length_2165_cov_5.301692_g850_i0	2165	293	P1_rnaspades_NODE_1080_length_2165_cov_5.301692_g850_i0_3	Coquillettidia albicosta Xinmoviridae virus 3	DIAMOND-txid10239	Cq. albicosta	ssRNA(-)	NA	NA	NA	NA	Hit	AWW13472.1	30.2	262	167	4	5	254	1740	1997	6.18e-32	137	85.3	2230910	Aedes anphevirus	Viruses	Orthornavirae	Negarnaviricota	AWW13472.1 RdRP protein [Aedes anphevirus]	RdRP protein	Mononegavirales	Gylbovirus	Gylbovirus aagae	Aedes aegypti	7159	Arthropoda	Insecta	Diptera	Culicidae	Aedes	200	0.09237875	7.1632752	4307304
Xinmoviridae	P1_TRINITY_DN883_c0_g1_i5	1964	293	P1_TRINITY_DN883_c0_g1_i5_1		DIAMOND-txid10239	Cq. albicosta	ssRNA(-)	20.9%	Partial	NC_032544.1	9404	Hit	AWW13472.1	30.2	262	167	4	5	254	1740	1997	6.18e-32	137	85.3	2230910	Aedes anphevirus	Viruses	Orthornavirae	Negarnaviricota	AWW13472.1 RdRP protein [Aedes anphevirus]	RdRP protein	Mononegavirales	Gylbovirus	Gylbovirus aagae	Aedes aegypti	7159	Arthropoda	Insecta	Diptera	Culicidae	Aedes	194	0.098778	7.5804853	4605679
Xinmoviridae	P6_TRINITY_DN74_c0_g1_i16	3616	138	P6_TRINITY_DN74_c0_g1_i16_2	Coquillettidia chrysonotum Xinmoviridae virus 1	DIAMOND-txid10239	Cq. chrysonotum	ssRNA(-)	32.4%	Partial	NC_030204.1	11163	Hit	QRW42745.1	42.1	95	55	0	43	137	1011	1105	3.32e-15	83.2	68.8	2800918	Gordis virus	Viruses	0	0	QRW42745.1 MAG: RNA-dependent RNA polymerase [Gordis virus]	RNA-dependent RNA polymerase	NA	NA	NA	Culiseta particeps	1206282	Arthropoda	Insecta	Diptera	Culicidae	Culiseta	283	0.078263275	5.9065204	4246.9766
Xinmoviridae	P6_TRINITY_DN74_c0_g1_i16	3616	100	P6_TRINITY_DN74_c0_g1_i16_4		DIAMOND-txid10239	Cq. chrysonotum	ssRNA(-)	32.4%	Partial	NC_030204.1	11163	Hit	QRW42745.1	42.1	95	55	0	5	99	1011	1105	1.11e-15	82.8	95	2800918	Gordis virus	Viruses	0	0	QRW42745.1 MAG: RNA-dependent RNA polymerase [Gordis virus]	RNA-dependent RNA polymerase	NA	NA	NA	Culiseta particeps	1206282	Arthropoda	Insecta	Diptera	Culicidae	Culiseta	283	0.078263275	5.9065204	4246.9766
Xinmoviridae	P1_TRINITY_DN883_c0_g1_i5	1964	355	P1_TRINITY_DN883_c0_g1_i5_2	Coquillettidia albicosta Xinmoviridae virus 1	DIAMOND-txid10239	Cq. albicosta	ssRNA(-)	20.9%	Partial	NC_032544.1	9404	Hit	WCJ14332.1	47.5	345	173	3	1	341	92	432	1.81e-104	339	96.1	2996475	Aedes japonicus anphevirus 1	Viruses	Orthornavirae	Negarnaviricota	WCJ14332.1 MAG: RNA-dependent RNA polymerase, partial [Aedes japonicus anphevirus 1]	RNA-dependent RNA polymerase	Mononegavirales	Anphevirus	NA	Aedes japonicus	140438	Arthropoda	Insecta	Diptera	Culicidae	Aedes	194	0.098778	7.5804853	4605679
Xinmoviridae	P1_rnaspades_NODE_1080_length_2165_cov_5.301692_g850_i0	2165	224	P1_rnaspades_NODE_1080_length_2165_cov_5.301692_g850_i0_2		DIAMOND-txid10239	Cq. albicosta	ssRNA(-)	NA	NA	NA	NA	Hit	WCJ14332.1	44.5	200	110	1	11	210	234	432	4.8e-52	192	89.3	2996475	Aedes japonicus anphevirus 1	Viruses	Orthornavirae	Negarnaviricota	WCJ14332.1 MAG: RNA-dependent RNA polymerase, partial [Aedes japonicus anphevirus 1]	RNA-dependent RNA polymerase	Mononegavirales	Anphevirus	NA	Aedes japonicus	140438	Arthropoda	Insecta	Diptera	Culicidae	Aedes	200	0.09237875	7.1632752	4307304
Xinmoviridae	P1_rnaspades_NODE_9513_length_612_cov_1.881739_g8159_i0	612	127	P1_rnaspades_NODE_9513_length_612_cov_1.881739_g8159_i0_1	Coquillettidia albicosta Xinmoviridae virus 4	DIAMOND-txid10239	Cq. albicosta	ssRNA(-)	4.9%	Partial	NC_033055.1	12513	Hit	UYE93836.1	63.8	105	38	0	2	106	1143	1247	7.93e-39	150	82.7	2980378	Malby virus	Viruses	0	0	UYE93836.1 MAG: RNA-dependent RNA polymerase, partial [Malby virus]	RNA-dependent RNA polymerase	NA	NA	NA	Ochlerotatus communis	329099	Arthropoda	Insecta	Diptera	Culicidae	Ochlerotatus	30	0.04901961	4.0800867	2285616
Xinmoviridae	P10_metaspades_NODE_2789_length_1066_cov_0.996044	1066	354	P10_metaspades_NODE_2789_length_1066_cov_0.996044_1	Mansonia titillans Xinmoviridae virus 1	DIAMOND-txid10239	Ma. titillans	ssRNA(-)	11.1%	Partial	NC_033027.1	9614	Hit	UYE93836.1	47.8	347	172	7	11	353	1550	1891	1.32e-86	297	96.9	2980378	Malby virus	Viruses	0	0	UYE93836.1 MAG: RNA-dependent RNA polymerase, partial [Malby virus]	RNA-dependent RNA polymerase	NA	NA	NA	Ochlerotatus communis	329099	Arthropoda	Insecta	Diptera	Culicidae	Ochlerotatus	56	0.052532833	3.8373363	70.175705
Xinmoviridae	P1_rnaspades_NODE_2935_length_1246_cov_3.211745_g2328_i0	1246	101	P1_rnaspades_NODE_2935_length_1246_cov_3.211745_g2328_i0_1		DIAMOND-txid10239	Cq. albicosta	ssRNA(-)	NA	NA	NA	NA	Hit	WCJ14332.1	49.4	89	44	1	2	90	305	392	9.95e-20	94.4	88.1	2996475	Aedes japonicus anphevirus 1	Viruses	Orthornavirae	Negarnaviricota	WCJ14332.1 MAG: RNA-dependent RNA polymerase, partial [Aedes japonicus anphevirus 1]	RNA-dependent RNA polymerase	Mononegavirales	Anphevirus	NA	Aedes japonicus	140438	Arthropoda	Insecta	Diptera	Culicidae	Aedes	116	0.09309791	6.9160585	4340836
Xinmoviridae	P6_TRINITY_DN74_c0_g1_i7	3319	100	P6_TRINITY_DN74_c0_g1_i7_5		DIAMOND-txid10239	Cq. chrysonotum	ssRNA(-)	29.7%	Partial	NC_030204.1	11163	Hit	QRW42745.1	42.1	95	55	0	5	99	1011	1105	1.11e-15	82.8	95	2800918	Gordis virus	Viruses	0	0	QRW42745.1 MAG: RNA-dependent RNA polymerase [Gordis virus]	RNA-dependent RNA polymerase	NA	NA	NA	Culiseta particeps	1206282	Arthropoda	Insecta	Diptera	Culicidae	Culiseta	285	0.08586924	6.338908	4659716
Xinmoviridae	P1_metaspades_NODE_13_length_8732_cov_8.171488	8732	2056	P1_metaspades_NODE_13_length_8732_cov_8.171488_1	Coquillettidia albicosta Xinmoviridae virus 2	DIAMOND-txid10239	Cq. albicosta	ssRNA(-)	78.2%	Partial	NC_030204.1	11163	Hit	UYE93836.1	49.6	2036	991	22	20	2043	11	2023	0	1949	98.4	2980378	Malby virus	Viruses	0	0	UYE93836.1 MAG: RNA-dependent RNA polymerase, partial [Malby virus]	RNA-dependent RNA polymerase	NA	NA	NA	Ochlerotatus communis	329099	Arthropoda	Insecta	Diptera	Culicidae	Ochlerotatus	4079	0.4671324	34.605453	21780.78
Xinmoviridae	P2_rnaspades_NODE_1499_length_1762_cov_4.297391_g1187_i0	1762	83	P2_rnaspades_NODE_1499_length_1762_cov_4.297391_g1187_i0_2		DIAMOND-txid10239	Cq. venezuelensis	ssRNA(-)	14.1%	Partial	NC_033055.1	12513	Hit	UYE93836.1	61.6	73	28	0	5	77	478	550	5.56e-21	97.1	88	2980378	Malby virus	Viruses	0	0	UYE93836.1 MAG: RNA-dependent RNA polymerase, partial [Malby virus]	RNA-dependent RNA polymerase	NA	NA	NA	Ochlerotatus communis	329099	Arthropoda	Insecta	Diptera	Culicidae	Ochlerotatus	233	0.1322361	9.514268	18087277
Xinmoviridae	P6_TRINITY_DN74_c0_g1_i7	3319	138	P6_TRINITY_DN74_c0_g1_i7_3		DIAMOND-txid10239	Cq. chrysonotum	ssRNA(-)	29.7%	Partial	NC_030204.1	11163	Hit	QRW42745.1	42.1	95	55	0	43	137	1011	1105	3.32e-15	83.2	68.8	2800918	Gordis virus	Viruses	0	0	QRW42745.1 MAG: RNA-dependent RNA polymerase [Gordis virus]	RNA-dependent RNA polymerase	NA	NA	NA	Culiseta particeps	1206282	Arthropoda	Insecta	Diptera	Culicidae	Culiseta	285	0.08586924	6.338908	4659716
Xinmoviridae	P8_rnaspades_NODE_12_length_13088_cov_101.328327_g8_i0	13088	2072	P8_rnaspades_NODE_12_length_13088_cov_101.328327_g8_i0_1	Mansonia wilsoni Xinmoviridae virus 1	DIAMOND-txid10239	Ma. wilsoni	ssRNA(-)	117.2%	Full-length	NC_030204.1	11163	Hit	UYE93836.1	50.5	2025	983	14	38	2056	13	2023	0	1999	97.4	2980378	Malby virus	Viruses	0	0	UYE93836.1 MAG: RNA-dependent RNA polymerase, partial [Malby virus]	RNA-dependent RNA polymerase	NA	NA	NA	Ochlerotatus communis	329099	Arthropoda	Insecta	Diptera	Culicidae	Ochlerotatus	38484	2.9404035	217.4472	32985242
